# Weaker selection on genes with treatment-specific expression consistent with a limit on plasticity evolution in *Arabidopsis thaliana*

**DOI:** 10.1101/2022.10.26.513896

**Authors:** Miles Roberts, Emily B Josephs

## Abstract

Differential gene expression between environments often underlies phenotypic plasticity. However, environment-specific expression patterns are hypothesized to relax selection on genes, and thus limit plasticity evolution. We collated over 27 terabases of RNA-sequencing data on *Arabidopsis thaliana* from over 300 peer-reviewed studies and 200 treatment conditions to investigate this hypothesis. Consistent with relaxed selection, genes with more treatment-specific expression have higher levels of nucleotide diversity and divergence at nonsynonymous sites but lack stronger signals of positive selection. This result persisted even after controlling for expression level, gene length, GC content, the tissue specificity of expression, and technical variation between studies. Overall, our investigation supports the existence of a hypothesized trade-off between the environment specificity of a gene’s expression and the strength of selection on said gene in *A. thaliana*. Future studies should leverage multiple genome-scale datasets to tease apart the contributions of many variables in limiting plasticity evolution.
