## Supplementary material for "Weaker selection on genes with treatment-specific expression consistent with a limit on plasticity evolution in *Arabidopsis thaliana*": Table S1

### Sheet: Sheet1
	PO:0000003 whole plant	PO:0009001 fruit OR PO:0009046 flower	PO:0009005 root	PO:0009006 shoot system	PO:0009010 seed	PO:0025034 leaf
chitin exposure	3	0	0	0	0	0
flagellin 22 exposure	21	0	27	0	0	21
PECO:0001003 organic chemical exposure, CIF2	0	0	33	0	0	0
PECO:0001003 organic chemical exposure, dexamethasone	24	0	0	0	0	0
PECO:0001003 organic chemical exposure, DMBQ	12	0	0	0	0	0
PECO:0001012 hexose exposure, d-tagatose, PECO:0007233 fungal plant exposure, Hyaloperonospora arabidopsidis	0	0	0	0	0	1
PECO:0001021 ozone exposure	0	0	0	0	0	24
PECO:0001034 Pseudomonas syringae plant exposure	0	0	0	0	0	95
PECO:0001034 Pseudomonas syringae plant exposure, PECO:0007005 Viridiplantae plant exposure, Chlorella fusca	0	0	0	0	0	2
PECO:0001035 stratification exposure	0	0	0	0	9	0
PECO:0001036 chemical stress exposure, azetidine-2-carboxylate	1	0	0	0	0	0
PECO:0001036 chemical stress exposure, benzothiadiazole	0	0	0	0	0	3
PECO:0001036 chemical stress exposure, cordycepin	18	0	0	0	0	0
PECO:0001036 chemical stress exposure, dithiothreitol	2	0	0	0	0	0
PECO:0001036 chemical stress exposure, Indole-3-carbinol	0	0	6	0	0	0
PECO:0001036 chemical stress exposure, tunicamycin	10	0	0	0	0	0
PECO:0001037 oxidative stress exposure, CysNO	0	0	0	0	0	6
PECO:0001037 oxidative stress exposure, salicylhdroxamic acid	0	0	12	12	0	0
PECO:0001037 oxidative stress exposure, t-chalcone	0	0	15	15	0	0
PECO:0001038 osmotic stress exposure, mannitol	8	0	0	0	3	3
PECO:0001039 radiation mutagen exposure	0	0	6	0	0	0
PECO:0001044 limited carbon exposure	0	0	0	12	0	0
PECO:0001046 limited phosphate exposure	32	0	23	15	0	0
PECO:0001046 limited phosphate exposure, flagellin 22 exposure	6	0	0	0	0	0
PECO:0001046 limited phosphate exposure, PECO:0007189 chemical exposure, cis-zeatin	0	0	3	0	0	0
PECO:0001046 limited phosphate exposure, PECO:0007189 chemical exposure, trans-zeatin	0	0	3	0	0	0
PECO:0001046 limited phosphate exposure, PECO:0007246 bacterial plant exposure	22	0	0	0	0	0
PECO:0001046 limited phosphate exposure, PECO:0007407 methyl jasmonate exposure	6	0	0	0	0	0
PECO:0001049 limited magnesium exposure	0	0	3	0	0	22
PECO:0001050 limited nitrogen exposure	0	0	38	36	0	54
PECO:0001052 limited sulfur exposure	0	0	3	3	0	0
PECO:0001062 control exposure	577	197	1547	210	1780	1390
PECO:0007001 UV-B light exposure	0	0	0	6	0	0
PECO:0007005 Viridiplantae plant exposure, Chlorella fusca	0	0	0	0	0	2
PECO:0007041 antibiotic exposure, Carbenicillin	0	0	6	0	0	0
PECO:0007048 sodium chloride exposure	19	0	0	0	3	6
PECO:0007048 sodium chloride exposure, PECO:0001038 osmotic stress exposure, mannitol	0	0	0	0	0	3
PECO:0007048 sodium chloride exposure, PECO:0007319 warm/hot air temperature exposure	0	0	0	0	0	6
PECO:0007048 sodium chloride exposure, PECO:0007319 warm/hot air temperature exposure, PECO:0001038 osmotic stress exposure, mannitol	0	0	0	0	0	3
PECO:0007068 ethylene exposure	0	0	0	0	9	0
PECO:0007069 gibberellic acid exposure, PECO:0007144 Pseudomonas plant exposure, Pseudomonas aeruginosa	0	0	0	0	2	0
PECO:0007069 gibberellic acid exposure, PECO:0007189 chemical exposure, paclobutrazol	0	0	0	0	2	0
PECO:0007070 indole acetic acid exposure	0	0	6	6	0	0
PECO:0007074 auxin exposure	0	0	0	0	0	3
PECO:0007075 high light intensity exposure	2	0	0	15	0	39
PECO:0007075 high light intensity exposure, PECO:0007319 warm/hot air temperature exposure	0	0	0	0	0	21
PECO:0007080 jasmonic acid exposure	6	0	0	0	0	0
PECO:0007080 jasmonic acid exposure, coronatine	40	0	0	0	0	0
PECO:0007105 abscisic acid exposure	46	5	6	6	3	13
PECO:0007114 Lepidoptera exposure, Pieris rapae	0	0	0	0	0	15
PECO:0007114 Lepidoptera exposure, Trichoplusia ni	0	0	0	0	0	6
PECO:0007128 intermittent light exposure	0	0	0	0	0	71
PECO:0007144 Pseudomonas plant exposure, Pseudomonas aeruginosa	0	0	0	0	2	0
PECO:0007162 continuous light exposure	97	20	64	68	26	112
PECO:0007162 continuous light exposure, MG132 exposure	8	0	0	0	0	0
PECO:0007162 continuous light exposure, PECO:0001013 glucose exposure	0	0	0	0	4	0
PECO:0007162 continuous light exposure, PECO:0001015 sucrose exposure	0	0	0	0	0	9
PECO:0007162 continuous light exposure, PECO:0001037 oxidative stress exposure, paraquat	3	0	0	0	0	0
PECO:0007162 continuous light exposure, PECO:0001039 radiation mutagen exposure	3	0	0	0	0	0
PECO:0007162 continuous light exposure, PECO:0001047 limited iron exposure	0	0	0	8	0	0
PECO:0007162 continuous light exposure, PECO:0001047 limited iron exposure, PECO:0001046 limited phosphate exposure	0	0	0	9	0	0
PECO:0007162 continuous light exposure, PECO:0007001 UV-B light exposure	6	0	0	0	0	0
PECO:0007162 continuous light exposure, PECO:0007048 sodium chloride exposure	28	0	0	0	0	0
PECO:0007162 continuous light exposure, PECO:0007048 sodium chloride exposure, PECO:0001037 oxidative stress exposure, paraquat	3	0	0	0	0	0
PECO:0007162 continuous light exposure, PECO:0007048 sodium chloride exposure, PECO:0007075 high light intensity exposure, PECO:0007319 warm/hot air temperature exposure, PECO:0001037 oxidative stress exposure, paraquat	3	0	0	0	0	0
PECO:0007162 continuous light exposure, PECO:0007048 sodium chloride exposure, PECO:0007319 warm/hot air temperature exposure	3	0	0	0	0	0
PECO:0007162 continuous light exposure, PECO:0007048 sodium chloride exposure, PECO:0007319 warm/hot air temperature exposure, PECO:0001037 oxidative stress exposure, paraquat	3	0	0	0	0	0
PECO:0007162 continuous light exposure, PECO:0007066 cytokinin exposure, 6-benzyladenine	0	0	3	3	0	0
PECO:0007162 continuous light exposure, PECO:0007066 cytokinin exposure, 6-benzylaminopurine	0	0	3	3	0	0
PECO:0007162 continuous light exposure, PECO:0007069 gibberellic acid exposure	0	0	0	9	0	0
PECO:0007162 continuous light exposure, PECO:0007070 indole acetic acid exposure	0	0	0	13	0	0
PECO:0007162 continuous light exposure, PECO:0007075 high light intensity exposure	17	0	0	0	0	0
PECO:0007162 continuous light exposure, PECO:0007075 high light intensity exposure, PECO:0001037 oxidative stress exposure, paraquat	3	0	0	0	0	0
PECO:0007162 continuous light exposure, PECO:0007075 high light intensity exposure, PECO:0007048 sodium chloride exposure	3	0	0	0	0	0
PECO:0007162 continuous light exposure, PECO:0007075 high light intensity exposure, PECO:0007048 sodium chloride exposure, PECO:0001037 oxidative stress exposure, paraquat	3	0	0	0	0	0
PECO:0007162 continuous light exposure, PECO:0007075 high light intensity exposure, PECO:0007048 sodium chloride exposure, PECO:0007319 warm/hot air temperature exposure	3	0	0	0	0	0
PECO:0007162 continuous light exposure, PECO:0007075 high light intensity exposure, PECO:0007319 warm/hot air temperature exposure	3	0	0	0	0	0
PECO:0007162 continuous light exposure, PECO:0007075 high light intensity exposure, PECO:0007319 warm/hot air temperature exposure, PECO:0001037 oxidative stress exposure, paraquat	3	0	0	0	0	0
PECO:0007162 continuous light exposure, PECO:0007080 jasmonic acid exposure	48	0	0	0	0	0
PECO:0007162 continuous light exposure, PECO:0007105 abscisic acid exposure	0	0	0	0	4	0
PECO:0007162 continuous light exposure, PECO:0007105 abscisic acid exposure, PECO:0001013 glucose exposure	0	0	0	0	4	0
PECO:0007162 continuous light exposure, PECO:0007189 chemical exposure, DMSO	33	0	0	0	0	0
PECO:0007162 continuous light exposure, PECO:0007189 chemical exposure, N-acylethanolamines	18	0	0	0	0	0
PECO:0007162 continuous light exposure, PECO:0007203 far red light exposure	3	0	0	0	0	0
PECO:0007162 continuous light exposure, PECO:0007203 far red light exposure, PECO:0007001 UV-B light exposure	3	0	0	0	0	0
PECO:0007162 continuous light exposure, PECO:0007207 red light exposure	6	0	0	0	0	0
PECO:0007162 continuous light exposure, PECO:0007315 zero gravity exposure	0	0	29	0	0	7
PECO:0007162 continuous light exposure, PECO:0007319 warm/hot air temperature exposure	5	0	3	3	0	0
PECO:0007162 continuous light exposure, PECO:0007319 warm/hot air temperature exposure, PECO:0001037 oxidative stress exposure, paraquat	3	0	0	0	0	0
PECO:0007162 continuous light exposure, PECO:0007332 cold air temperature exposure	6	0	0	12	0	0
PECO:0007162 continuous light exposure, PECO:0007332 cold air temperature exposure, PECO:0007069 gibberellic acid exposure	0	0	0	12	0	0
PECO:0007162 continuous light exposure, PECO:0007404 drought environment exposure	3	0	0	0	0	0
PECO:0007162 continuous light exposure, PECO:0007409 brassinosteroid exposure, brassinolide	24	0	0	0	0	0
PECO:0007165 growth hormone exposure, ACC	0	0	9	9	0	0
PECO:0007187 salicylic acid exposure	3	0	0	0	0	0
PECO:0007187 salicylic acid exposure, PECO:0007189 chemical exposure, tenoxicam	3	0	0	0	0	0
PECO:0007189 chemical exposure, (2-(5-bromo-2-hydroxy-phenyl)-thiazolidine-4-carboxylic acid)	0	0	4	4	0	0
PECO:0007189 chemical exposure, 1-N-naphthylphthalamic acid	0	0	0	3	0	0
PECO:0007189 chemical exposure, 2-keto-4-methylthiobutyric acid	0	0	3	3	0	0
PECO:0007189 chemical exposure, AMF	0	0	0	0	0	15
PECO:0007189 chemical exposure, Anchorene	0	0	0	3	0	0
PECO:0007189 chemical exposure, bacteria volatile organic compounds	4	0	4	4	0	0
PECO:0007189 chemical exposure, C18:0-CoA	3	0	0	0	0	0
PECO:0007189 chemical exposure, diacetyl	2	0	0	0	0	0
PECO:0007189 chemical exposure, DMSO	36	0	3	0	0	7
PECO:0007189 chemical exposure, estrogen	6	0	0	0	0	0
PECO:0007189 chemical exposure, ethanol	0	0	18	18	0	3
PECO:0007189 chemical exposure, fungal volatile organic compounds	0	0	4	4	0	0
PECO:0007189 chemical exposure, GR244DO	6	0	0	0	0	0
PECO:0007189 chemical exposure, L-kynurenine	0	0	5	0	0	0
PECO:0007189 chemical exposure, melatonin	6	0	0	0	0	6
PECO:0007189 chemical exposure, N-acylethanolamines	6	0	0	0	0	0
PECO:0007189 chemical exposure, nanoparticles	3	0	0	0	0	4
PECO:0007189 chemical exposure, oleoyl-CoA	3	0	0	0	0	0
PECO:0007189 chemical exposure, paclobutrazol	0	0	0	0	2	0
PECO:0007189 chemical exposure, palmitoyl-CoA	3	0	0	0	0	0
PECO:0007189 chemical exposure, phosphate buffered saline	0	0	0	0	0	12
PECO:0007189 chemical exposure, rose bengal	0	0	12	0	0	0
PECO:0007189 chemical exposure, serotonin	6	0	0	0	0	0
PECO:0007189 chemical exposure, super fifty	0	0	0	0	0	3
PECO:0007189 chemical exposure, tenoxicam	3	0	0	0	0	0
PECO:0007196 light exposure	17	0	0	24	0	0
PECO:0007200 short day length exposure	93	0	55	97	0	316
PECO:0007200 short day length exposure, PECO:0001003 organic chemical exposure, diphenyleneiodonium	0	0	0	0	0	6
PECO:0007200 short day length exposure, PECO:0007075 high light intensity exposure	0	0	0	0	0	30
PECO:0007200 short day length exposure, PECO:0007075 high light intensity exposure, PECO:0001003 organic chemical exposure, diphenyleneiodonium	0	0	0	0	0	6
PECO:0007200 short day length exposure, chitin exposure	11	0	12	0	0	0
PECO:0007200 short day length exposure, flagellin 22 exposure	35	0	32	0	0	80
PECO:0007200 short day length exposure, limited calcium exposure	0	0	2	0	0	0
PECO:0007200 short day length exposure, limited copper exposure	0	0	3	1	0	0
PECO:0007200 short day length exposure, nlp20 exposure	12	0	0	0	0	0
PECO:0007200 short day length exposure, PECO:0001036 chemical stress exposure, benzothiadiazole	6	0	0	0	0	0
PECO:0007200 short day length exposure, PECO:0001041 limited zinc exposure	0	0	2	0	0	0
PECO:0007200 short day length exposure, PECO:0001042 limited boron exposure	0	0	2	0	0	0
PECO:0007200 short day length exposure, PECO:0001046 limited phosphate exposure	6	0	29	0	0	3
PECO:0007200 short day length exposure, PECO:0001046 limited phosphate exposure, PECO:0007233 fungal plant exposure, Colletotrichum incanum	0	0	9	0	0	0
PECO:0007200 short day length exposure, PECO:0001046 limited phosphate exposure, PECO:0007233 fungal plant exposure, Colletotrichum tofieldiae	0	0	12	0	0	0
PECO:0007200 short day length exposure, PECO:0001046 limited phosphate exposure, PECO:0007246 bacterial plant exposure	6	0	0	0	0	0
PECO:0007200 short day length exposure, PECO:0001046 limited phosphate exposure, PECO:0007246 bacterial plant exposure, Rhizobium	0	0	12	0	0	0
PECO:0007200 short day length exposure, PECO:0001047 limited iron exposure	0	0	2	0	0	0
PECO:0007200 short day length exposure, PECO:0001048 limited molybdenum exposure	0	0	2	0	0	0
PECO:0007200 short day length exposure, PECO:0001049 limited magnesium exposure	0	0	4	2	0	0
PECO:0007200 short day length exposure, PECO:0001050 limited nitrogen exposure	0	0	2	0	0	6
PECO:0007200 short day length exposure, PECO:0001051 limited potassium exposure	0	0	2	0	0	0
PECO:0007200 short day length exposure, PECO:0001052 limited sulfur exposure	0	0	2	0	0	3
PECO:0007200 short day length exposure, PECO:0001053 limited manganese exposure	0	0	2	0	0	0
PECO:0007200 short day length exposure, PECO:0001056 elevated carbon dioxide exposure	0	0	2	2	0	0
PECO:0007200 short day length exposure, PECO:0001056 elevated carbon dioxide exposure, PECO:0001049 limited magnesium exposure	0	0	2	2	0	0
PECO:0007200 short day length exposure, PECO:0001056 elevated carbon dioxide exposure, PECO:0007288 magnesium nutrient exposure	0	0	2	2	0	0
PECO:0007200 short day length exposure, PECO:0007048 sodium chloride exposure	0	0	0	8	0	0
PECO:0007200 short day length exposure, PECO:0007078 light quantity exposure, shade	3	0	0	0	0	0
PECO:0007200 short day length exposure, PECO:0007114 Lepidoptera exposure, Pieris rapae, PECO:0007233 fungal plant exposure, Botrytis cinerea	0	0	0	0	0	24
PECO:0007200 short day length exposure, PECO:0007187 salicylic acid exposure	0	0	0	0	0	56
PECO:0007200 short day length exposure, PECO:0007189 chemical exposure, ATP	6	0	0	0	0	0
PECO:0007200 short day length exposure, PECO:0007189 chemical exposure, DBMIB	2	0	0	0	0	0
PECO:0007200 short day length exposure, PECO:0007189 chemical exposure, DCMU	2	0	0	0	0	0
PECO:0007200 short day length exposure, PECO:0007189 chemical exposure, estradiol	0	0	0	0	0	9
PECO:0007200 short day length exposure, PECO:0007189 chemical exposure, ethanol	2	0	0	0	0	0
PECO:0007200 short day length exposure, PECO:0007189 chemical exposure, Heatin	6	0	0	0	0	0
PECO:0007200 short day length exposure, PECO:0007189 chemical exposure, pipecolic acid	0	0	0	0	0	3
PECO:0007200 short day length exposure, PECO:0007233 fungal plant exposure, Albugo laibachii	0	0	0	0	0	10
PECO:0007200 short day length exposure, PECO:0007233 fungal plant exposure, Botrytis cinerea	0	0	0	0	0	407
PECO:0007200 short day length exposure, PECO:0007233 fungal plant exposure, Fusarium oxysporum	0	0	10	0	0	0
PECO:0007200 short day length exposure, PECO:0007233 fungal plant exposure, Hyaloperonospora arabidopsidis	0	0	0	120	0	30
PECO:0007200 short day length exposure, PECO:0007233 fungal plant exposure, Moesziomyces albugensis	0	0	0	0	0	3
PECO:0007200 short day length exposure, PECO:0007233 fungal plant exposure, Moesziomyces albugensis, Albugo laibachii	0	0	0	0	0	3
PECO:0007200 short day length exposure, PECO:0007233 fungal plant exposure, Serendipita indica	0	0	0	6	0	0
PECO:0007200 short day length exposure, PECO:0007246 bacterial plant exposure	0	0	20	0	0	0
PECO:0007200 short day length exposure, PECO:0007246 bacterial plant exposure, PECO:0007233 fungal plant exposure	0	0	0	0	0	6
PECO:0007200 short day length exposure, PECO:0007246 bacterial plant exposure, Pseudmonas syringae	0	0	0	0	0	12
PECO:0007200 short day length exposure, PECO:0007246 bacterial plant exposure, Pseudomonas fluorescens	0	0	0	0	0	60
PECO:0007200 short day length exposure, PECO:0007246 bacterial plant exposure, Pseudomonas simiae	0	0	12	0	0	0
PECO:0007200 short day length exposure, PECO:0007246 bacterial plant exposure, Pseudomonas syringae	0	0	0	0	0	110
PECO:0007200 short day length exposure, PECO:0007261 copper nutrient exposure	0	0	1	1	0	0
PECO:0007200 short day length exposure, PECO:0007284 nitrogen macronutrient exposure	0	0	0	0	0	20
PECO:0007200 short day length exposure, PECO:0007284 nitrogen macronutrient exposure, PECO:0007233 fungal plant exposure, Botrytis cinerea	0	0	0	0	0	12
PECO:0007200 short day length exposure, PECO:0007288 magnesium nutrient exposure	0	0	2	2	0	3
PECO:0007200 short day length exposure, PECO:0007319 warm/hot air temperature exposure	38	0	0	18	0	0
PECO:0007200 short day length exposure, PECO:0007319 warm/hot air temperature exposure, PECO:0007078 light quantity exposure, shade	3	0	0	0	0	0
PECO:0007200 short day length exposure, PECO:0007319 warm/hot air temperature exposure, PECO:0007189 chemical exposure, DBMIB	2	0	0	0	0	0
PECO:0007200 short day length exposure, PECO:0007319 warm/hot air temperature exposure, PECO:0007189 chemical exposure, DCMU	2	0	0	0	0	0
PECO:0007200 short day length exposure, PECO:0007319 warm/hot air temperature exposure, PECO:0007189 chemical exposure, ethanol	2	0	0	0	0	0
PECO:0007200 short day length exposure, PECO:0007319 warm/hot air temperature exposure, PECO:0007189 chemical exposure, Heatin	6	0	0	0	0	0
PECO:0007200 short day length exposure, PECO:0007319 warm/hot air temperature exposure, PECO:0007233 fungal plant exposure, Serendipita indica	0	0	0	3	0	0
PECO:0007200 short day length exposure, PECO:0007332 cold air temperature exposure	26	0	3	15	0	3
PECO:0007200 short day length exposure, PECO:0007333 insect plant exposure, aphid	0	0	0	0	0	12
PECO:0007200 short day length exposure, PECO:0007373 mechanical damage exposure	0	0	0	64	0	9
PECO:0007200 short day length exposure, PECO:0007397 phosphorus nutrient exposure	6	0	32	0	0	0
PECO:0007200 short day length exposure, PECO:0007397 phosphorus nutrient exposure, PECO:0007233 fungal plant exposure, Colletotrichum tofieldiae	0	0	12	0	0	0
PECO:0007200 short day length exposure, PECO:0007397 phosphorus nutrient exposure, PECO:0007246 bacterial plant exposure	6	0	0	0	0	0
PECO:0007200 short day length exposure, PECO:0007397 phosphorus nutrient exposure, PECO:0007246 bacterial plant exposure, Rhizobium	0	0	12	0	0	0
PECO:0007200 short day length exposure, PECO:0007404 drought environment exposure, PECO:0007114 Lepidoptera exposure, Pieris rapae	0	0	0	0	0	23
PECO:0007200 short day length exposure, PECO:0007404 drought environment exposure, PECO:0007233 fungal plant exposure, Botrytis cinerea	0	0	0	0	0	24
PECO:0007200 short day length exposure, PECO:0007407 methyl jasmonate exposure	6	0	0	0	0	56
PECO:0007200 short day length exposure, PECO:0007415 hydrogen peroxide exposure	9	0	0	0	0	0
PECO:0007200 short day length exposure, Pep1 exposure	0	0	9	0	0	0
PECO:0007203 far red light exposure	8	0	0	36	0	26
PECO:0007203 far red light exposure, fluctuating air temperature	6	0	0	0	0	0
PECO:0007207 red light exposure	11	0	0	14	0	14
PECO:0007218 blue light exposure	8	0	0	0	0	0
PECO:0007222 UV light exposure	11	0	0	0	0	0
PECO:0007233 fungal plant exposure	0	0	18	0	0	0
PECO:0007233 fungal plant exposure, Erysiphe cichoracearum	0	0	0	0	0	9
PECO:0007233 fungal plant exposure, Fusarium oxysporum	0	0	18	0	0	0
PECO:0007233 fungal plant exposure, Hyaloperonospora arabidopsidis	0	0	0	0	0	1
PECO:0007241 plant nutrient exposure, limited thiamin	0	0	3	0	0	3
PECO:0007241 plant nutrient exposure, thiamin exposure	3	0	3	0	0	9
PECO:0007242 iron nutrient exposure	0	0	11	0	0	9
PECO:0007246 bacterial plant exposure	12	0	370	0	0	15
PECO:0007246 bacterial plant exposure, Enterobacter	3	0	0	3	0	0
PECO:0007246 bacterial plant exposure, flagellin 22 exposure	0	0	352	0	0	0
PECO:0007246 bacterial plant exposure, PECO:0007397 phosphorus nutrient exposure	353	0	0	0	0	0
PECO:0007246 bacterial plant exposure, Vibrio vulnificus	0	0	0	0	0	22
PECO:0007248 greenhouse study	0	28	6	0	0	12
PECO:0007256 field study, PECO:0007002 UV-A light exposure	0	0	0	0	0	4
PECO:0007256 field study, PECO:0007002 UV-A light exposure, PECO:0007001 UV-B light exposure	0	0	0	0	0	2
PECO:0007256 field study, PECO:0007199 long day length exposure	12	0	0	0	0	0
PECO:0007256 field study, PECO:0007218 blue light exposure	0	0	0	0	0	2
PECO:0007256 field study, PECO:0007222 UV light exposure	0	0	0	0	0	2
PECO:0007270 continuous dark (no light) exposure	23	0	6	16	0	13
PECO:0007270 continuous dark (no light) exposure, PECO:0007080 jasmonic acid exposure	35	0	0	0	0	0
PECO:0007270 continuous dark (no light) exposure, PECO:0007105 abscisic acid exposure	14	0	0	0	0	0
PECO:0007270 continuous dark (no light) exposure, PECO:0007189 chemical exposure, ethanol	14	0	0	0	0	0
PECO:0007270 continuous dark (no light) exposure, PECO:0007262 in vitro solid growth medium exposure, callus inducing media	0	0	0	3	0	0
PECO:0007270 continuous dark (no light) exposure, PECO:0007262 in vitro solid growth medium exposure, shoot inducing media	0	0	0	6	0	0
PECO:0007270 continuous dark (no light) exposure, PECO:0007315 zero gravity exposure	0	0	6	0	0	0
PECO:0007270 continuous dark (no light) exposure, PECO:0007332 cold air temperature exposure	3	0	0	0	0	0
PECO:0007270 continuous dark (no light) exposure, PECO:0007373 mechanical damage exposure	0	0	0	3	0	0
PECO:0007282 standing water exposure	8	0	0	0	0	0
PECO:0007284 nitrogen macronutrient exposure	0	0	35	33	0	54
PECO:0007288 magnesium nutrient exposure	0	0	0	0	0	9
PECO:0007295 sulfur nutrient exposure	0	0	3	3	0	0
PECO:0007306 aluminum nutrient exposure	0	0	2	0	0	0
PECO:0007309 zinc nutrient exposure	3	0	0	0	0	0
PECO:0007315 zero gravity exposure	5	0	0	0	0	0
PECO:0007316 physical plant exposure, touch	0	0	0	12	0	0
PECO:0007319 warm/hot air temperature exposure	86	7	9	6	9	50
PECO:0007319 warm/hot air temperature exposure, PECO:0001036 chemical stress exposure, benzothiadiazole	0	0	0	0	0	3
PECO:0007319 warm/hot air temperature exposure, PECO:0001038 osmotic stress exposure, mannitol	0	0	0	0	0	3
PECO:0007319 warm/hot air temperature exposure, PECO:0007246 bacterial plant exposure, Enterobacter	6	0	0	0	0	0
PECO:0007319 warm/hot air temperature exposure, PECO:0007246 bacterial plant exposure, Ralstonia solanacearum	0	0	10	0	0	0
PECO:0007319 warm/hot air temperature exposure, PECO:0007246 bacterial plant exposure, Ralstonia solanacearum, PECO:0001036 chemical stress exposure, benzothiadiazole	0	0	9	0	0	0
PECO:0007319 warm/hot air temperature exposure, PECO:0007246 bacterial plant exposure, Ralstonia solanacearum, sound wave exposure	0	0	10	0	0	0
PECO:0007332 cold air temperature exposure	87	9	1	28	4	546
PECO:0007333 insect plant exposure, PECO:0007256 field study	0	0	0	0	0	307
PECO:0007337 Nematoda exposure	0	0	6	0	0	0
PECO:0007357 biotic plant exposure, spider mite egg extract exposure	0	0	0	0	0	9
PECO:0007373 mechanical damage exposure	0	0	179	3	0	26
PECO:0007373 mechanical damage exposure, PECO:0007189 chemical exposure, L-kynurenine	0	0	5	0	0	0
PECO:0007397 phosphorus nutrient exposure	129	0	26	19	0	0
PECO:0007397 phosphorus nutrient exposure, flagellin 22 exposure	6	0	0	0	0	0
PECO:0007397 phosphorus nutrient exposure, PECO:0007189 chemical exposure, cis-zeatin	0	0	3	0	0	0
PECO:0007397 phosphorus nutrient exposure, PECO:0007189 chemical exposure, trans-zeatin	0	0	3	0	0	0
PECO:0007397 phosphorus nutrient exposure, PECO:0007407 methyl jasmonate exposure	5	0	0	0	0	0
PECO:0007404 drought environment exposure	33	0	9	9	0	157
PECO:0007404 drought environment exposure, PECO:0001037 oxidative stress exposure, salicylhdroxamic acid	0	0	9	9	0	0
PECO:0007404 drought environment exposure, PECO:0007189 chemical exposure, super fifty	0	0	0	0	0	3
PECO:0007407 methyl jasmonate exposure	3	0	9	9	0	0
PECO:0007415 hydrogen peroxide exposure	0	0	12	0	0	0
PECO:0007415 hydrogen peroxide exposure, PECO:0007189 chemical exposure, rose bengal	0	0	6	0	0	0
PECO:0007540 boric acid exposure	0	0	3	3	0	0
